# Nociceptor subtypes are born continuously over DRG development peaking at E10.5—E11.5

**DOI:** 10.1101/2021.07.26.453909

**Authors:** Mark A. Landy, Megan Goyal, Helen C. Lai

## Abstract

Sensory neurogenesis in the dorsal root ganglion (DRG) occurs in two waves of differentiation with larger, myelinated proprioceptive and low-threshold mechanoreceptor (LTMR) neurons differentiating before smaller, unmyelinated (C) nociceptive neurons. This temporal difference was established from early birthdating studies based on DRG soma cell size. However, distinctions in birthdates between molecular subtypes of sensory neurons, particularly nociceptors, is unknown. Here, we assess the birthdate of lumbar DRG neurons in mice using a thymidine analog, EdU, to label developing neurons exiting mitosis combined with co-labeling of known sensory neuron markers. We find that different nociceptor subtypes are born on similar timescales, with continuous births between E9.5 to E13.5, and peak births from E10.5 to E11.5. Notably, we find that thinly myelinated Aδ-fiber nociceptors and peptidergic C-fibers are born more broadly between E10.5 and E11.5 than previously thought and that non-peptidergic C-fibers and C-LTMRs are born with a peak birth date of E11.5. Moreover, we find that the percentages of nociceptor subtypes born at a particular timepoint are the same for any given nociceptor cell type marker, indicating that intrinsic or extrinsic influences on cell type diversity are occurring similarly across developmental time. Overall, the patterns of birth still fit within the classical “two wave” description, as touch and proprioceptive fibers are born primarily at E10.5, but suggest that nociceptors have a slightly broader wave of birthdates with different nociceptor subtypes continually differentiating throughout sensory neurogenesis irrespective of myelination.
