## Supplemental Tables for "Nociceptor subtypes are born continuously over DRG development peaking at E10.5—E11.5"

### Sheet: Table S1
	Pairwise comparisons for Fig. 1A						Pairwise comparisons for Fig. 1B
	EdU+ Cells by Age						Average Soma Size by Age
	Tukey's multiple comparisons test	q	DF	Summary	Adjusted P Value		Tukey's multiple comparisons test	q	DF	Summary	Adjusted P Value
	E9.5 vs. E10.5	12	15	****	<0.0001		E9.5 vs. E10.5	1.42	10	ns	0.848
	E9.5 vs. E11.5	14.74	15	****	<0.0001		E9.5 vs. E11.5	11.33	10	****	<0.0001
	E9.5 vs. E12.5	1.204	15	ns	0.9101		E9.5 vs. E12.5	12.5	10	****	<0.0001
	E9.5 vs. E13.5	3.613	15	ns	0.1302		E9.5 vs. E13.5	11.69	10	****	<0.0001
	E10.5 vs. E11.5	2.39	15	ns	0.4684		E10.5 vs. E11.5	9.913	10	***	0.0003
	E10.5 vs. E12.5	12.35	15	****	<0.0001		E10.5 vs. E12.5	11.08	10	***	0.0001
	E10.5 vs. E13.5	15.86	15	****	<0.0001		E10.5 vs. E13.5	10.27	10	***	0.0002
	E11.5 vs. E12.5	15.63	15	****	<0.0001		E11.5 vs. E12.5	1.171	10	ns	0.9159
	E11.5 vs. E13.5	18.78	15	****	<0.0001		E11.5 vs. E13.5	0.3611	10	ns	0.9989
	E12.5 vs. E13.5	5.243	15	*	0.0154		E12.5 vs. E13.5	0.8099	10	ns	0.9762

### Sheet: Table S2
	Pairwise comparisons for Fig. 2D						Pairwise comparisons for Fig. 2E
	EdU+TRKA+/Total						EdU+TRKA+/TRKA+
	Tukey's multiple comparisons test	q	DF	Summary	Adjusted P Value		Tukey's multiple comparisons test	q	DF	Summary	Adjusted P Value
	E9.5 vs. E10.5	7.891	15	***	0.0004		E9.5 vs. E10.5	5.639	15	**	0.0089
	E9.5 vs. E11.5	8.024	15	***	0.0004		E9.5 vs. E11.5	5.162	15	*	0.0171
	E9.5 vs. E12.5	1.68	15	ns	0.7578		E9.5 vs. E12.5	1.666	15	ns	0.7632
	E9.5 vs. E13.5	2.338	15	ns	0.489		E9.5 vs. E13.5	1.963	15	ns	0.6438
	E10.5 vs. E11.5	0.2492	15	ns	0.9998		E10.5 vs. E11.5	0.7997	15	ns	0.9782
	E10.5 vs. E12.5	7.155	15	**	0.0011		E10.5 vs. E12.5	4.606	15	*	0.0364
	E10.5 vs. E13.5	10.39	15	****	<0.0001		E10.5 vs. E13.5	7.737	15	***	0.0005
	E11.5 vs. E12.5	7.325	15	***	0.0009		E11.5 vs. E12.5	4.037	15	ns	0.0768
	E11.5 vs. E13.5	10.64	15	****	<0.0001		E11.5 vs. E13.5	7.357	15	***	0.0009
	E12.5 vs. E13.5	4.294	15	ns	0.055		E12.5 vs. E13.5	3.861	15	ns	0.0959
	EdU+TRKA+NF200+/Total						EdU+TRKA+NF200+/TRKC+NF200+
	Tukey's multiple comparisons test	q	DF	Summary	Adjusted P Value		Tukey's multiple comparisons test	q	DF	Summary	Adjusted P Value
	E9.5 vs. E10.5	6.565	15	**	0.0025		E9.5 vs. E10.5	13.05	15	****	<0.0001
	E9.5 vs. E11.5	5.006	15	*	0.0212		E9.5 vs. E11.5	13.11	15	****	<0.0001
	E9.5 vs. E12.5	0.5368	15	ns	0.9951		E9.5 vs. E12.5	4.292	15	ns	0.0551
	E9.5 vs. E13.5	1.724	15	ns	0.741		E9.5 vs. E13.5	1.217	15	ns	0.9069
	E10.5 vs. E11.5	2.025	15	ns	0.6179		E10.5 vs. E11.5	0.5847	15	ns	0.9932
	E10.5 vs. E12.5	6.891	15	**	0.0016		E10.5 vs. E12.5	10.19	15	****	<0.0001
	E10.5 vs. E13.5	8.409	15	***	0.0002		E10.5 vs. E13.5	14.35	15	****	<0.0001
	E11.5 vs. E12.5	5.161	15	*	0.0172		E11.5 vs. E12.5	10.19	15	****	<0.0001
	E11.5 vs. E13.5	6.934	15	**	0.0015		E11.5 vs. E13.5	14.48	15	****	<0.0001
	E12.5 vs. E13.5	2.464	15	ns	0.4395		E12.5 vs. E13.5	5.653	15	**	0.0088
	EdU+TRKA+NF200-/Total						EdU+TRKA+NF200-/TRKC+NF200-
	Tukey's multiple comparisons test	q	DF	Summary	Adjusted P Value		Tukey's multiple comparisons test	q	DF	Summary	Adjusted P Value
	E9.5 vs. E10.5	4.013	15	ns	0.0791		E9.5 vs. E10.5	2.241	15	ns	0.5281
	E9.5 vs. E11.5	4.566	15	*	0.0384		E9.5 vs. E11.5	1.962	15	ns	0.6445
	E9.5 vs. E12.5	1.153	15	ns	0.9218		E9.5 vs. E12.5	0.1959	15	ns	>0.9999
	E9.5 vs. E13.5	1.539	15	ns	0.8097		E9.5 vs. E13.5	2.359	15	ns	0.4806
	E10.5 vs. E11.5	0.4018	15	ns	0.9984		E10.5 vs. E11.5	0.4162	15	ns	0.9982
	E10.5 vs. E12.5	3.313	15	ns	0.1851		E10.5 vs. E12.5	2.339	15	ns	0.4887
	E10.5 vs. E13.5	5.659	15	**	0.0087		E10.5 vs. E13.5	4.763	15	*	0.0295
	E11.5 vs. E12.5	3.941	15	ns	0.0868		E11.5 vs. E12.5	2.039	15	ns	0.6122
	E11.5 vs. E13.5	6.287	15	**	0.0037		E11.5 vs. E13.5	4.599	15	*	0.0367
	E12.5 vs. E13.5	2.874	15	ns	0.298		E12.5 vs. E13.5	2.833	15	ns	0.3106

### Sheet: Table S3
	Pairwise comparisons for Fig. 3D						Pairwise comparisons for Fig. 3E
	EdU+IB4+/Total						EdU+IB4+/IB4+
	Tukey's multiple comparisons test	q	DF	Summary	Adjusted P Value		Tukey's multiple comparisons test	q	DF	Summary	Adjusted P Value
	E9.5 vs. E10.5	7.095	15	**	0.0012		E9.5 vs. E10.5	5.279	15	*	0.0146
	E9.5 vs. E11.5	13.11	15	****	<0.0001		E9.5 vs. E11.5	10.39	15	****	<0.0001
	E9.5 vs. E12.5	0.6376	15	ns	0.9906		E9.5 vs. E12.5	0.7951	15	ns	0.9786
	E9.5 vs. E13.5	2.488	15	ns	0.4304		E9.5 vs. E13.5	2.006	15	ns	0.6261
	E10.5 vs. E11.5	6.195	15	**	0.0042		E10.5 vs. E11.5	5.297	15	*	0.0143
	E10.5 vs. E12.5	8.773	15	***	0.0001		E10.5 vs. E12.5	6.876	15	**	0.0017
	E10.5 vs. E13.5	9.755	15	****	<0.0001		E10.5 vs. E13.5	7.423	15	***	0.0008
	E11.5 vs. E12.5	15.88	15	****	<0.0001		E11.5 vs. E12.5	12.91	15	****	<0.0001
	E11.5 vs. E13.5	15.89	15	****	<0.0001		E11.5 vs. E13.5	12.63	15	****	<0.0001
	E12.5 vs. E13.5	2.144	15	ns	0.5682		E12.5 vs. E13.5	1.447	15	ns	0.8408
	EdU+CGRP+/Total						EdU+CGRP+/CGRP+
	Tukey's multiple comparisons test	q	DF	Summary	Adjusted P Value		Tukey's multiple comparisons test	q	DF	Summary	Adjusted P Value
	E9.5 vs. E10.5	6.348	15	**	0.0034		E9.5 vs. E10.5	4.981	15	*	0.0219
	E9.5 vs. E11.5	6.557	15	**	0.0025		E9.5 vs. E11.5	8.272	15	***	0.0003
	E9.5 vs. E12.5	1.656	15	ns	0.7673		E9.5 vs. E12.5	0.9625	15	ns	0.9577
	E9.5 vs. E13.5	1.946	15	ns	0.6509		E9.5 vs. E13.5	2.467	15	ns	0.4385
	E10.5 vs. E11.5	0.08935	15	ns	>0.9999		E10.5 vs. E11.5	3.334	15	ns	0.1808
	E10.5 vs. E12.5	5.426	15	*	0.012		E10.5 vs. E12.5	4.624	15	*	0.0356
	E10.5 vs. E13.5	8.429	15	***	0.0002		E10.5 vs. E13.5	7.618	15	***	0.0006
	E11.5 vs. E12.5	5.66	15	**	0.0087		E11.5 vs. E12.5	8.441	15	***	0.0002
	E11.5 vs. E13.5	8.733	15	***	0.0001		E11.5 vs. E13.5	11.03	15	****	<0.0001
	E12.5 vs. E13.5	3.831	15	ns	0.0995		E12.5 vs. E13.5	3.721	15	ns	0.1142
	EdU+TRPV1+/Total						EdU+TRPV1+/TRPV1+
	Tukey's multiple comparisons test	q	DF	Summary	Adjusted P Value		Tukey's multiple comparisons test	q	DF	Summary	Adjusted P Value
	E9.5 vs. E10.5	6.106	14	**	0.0054		E9.5 vs. E10.5	7.616	14	***	0.0008
	E9.5 vs. E11.5	7.828	14	***	0.0006		E9.5 vs. E11.5	10.75	14	****	<0.0001
	E9.5 vs. E12.5	1.555	14	ns	0.804		E9.5 vs. E12.5	1.88	14	ns	0.6788
	E9.5 vs. E13.5	0.5222	14	ns	0.9956		E9.5 vs. E13.5	1.519	14	ns	0.8166
	E10.5 vs. E11.5	1.57	14	ns	0.7986		E10.5 vs. E11.5	3.033	14	ns	0.2559
	E10.5 vs. E12.5	4.916	14	*	0.0258		E10.5 vs. E12.5	6.195	14	**	0.0048
	E10.5 vs. E13.5	6.664	14	**	0.0026		E10.5 vs. E13.5	9.239	14	***	0.0001
	E11.5 vs. E12.5	6.752	14	**	0.0023		E11.5 vs. E12.5	9.563	14	****	<0.0001
	E11.5 vs. E13.5	8.412	14	***	0.0003		E11.5 vs. E13.5	12.45	14	****	<0.0001
	E12.5 vs. E13.5	2.113	14	ns	0.5822		E12.5 vs. E13.5	3.503	14	ns	0.1519
	EdU+TH+/Total						EdU+TH+/TH+
	Tukey's multiple comparisons test	q	DF	Summary	Adjusted P Value		Tukey's multiple comparisons test	q	DF	Summary	Adjusted P Value
	E9.5 vs. E10.5	2.643	8	ns	0.3121		E9.5 vs. E10.5	4.851	8	*	0.0363
	E9.5 vs. E11.5	6.74	8	**	0.0062		E9.5 vs. E11.5	7.801	8	**	0.0025
	E9.5 vs. E12.5	0.3912	8	ns	0.992		E9.5 vs. E12.5	0.7716	8	ns	0.9452
	E10.5 vs. E11.5	4.097	8	ns	0.0769		E10.5 vs. E11.5	2.949	8	ns	0.2362
	E10.5 vs. E12.5	2.251	8	ns	0.4338		E10.5 vs. E12.5	4.08	8	ns	0.0783
	E11.5 vs. E12.5	6.348	8	**	0.0088		E11.5 vs. E12.5	7.029	8	**	0.0048

### Sheet: Table S4
	Pairwise comparisons for Fig. 4C						Pairwise comparisons for Fig. 4D
	EdU+Mrgprd+/Total						EdU+Mrgprd+/Mrgprd+
	Tukey's multiple comparisons test	q	DF	Summary	Adjusted P Value		Tukey's multiple comparisons test	q	DF	Summary	Adjusted P Value
	E9.5 vs. E10.5	2.611	8	ns	0.3208		E9.5 vs. E10.5	5.778	8	*	0.0149
	E9.5 vs. E11.5	4.167	8	ns	0.0717		E9.5 vs. E11.5	8.045	8	**	0.0021
	E9.5 vs. E12.5	1.481	8	ns	0.7286		E9.5 vs. E12.5	1.443	8	ns	0.7429
	E10.5 vs. E11.5	1.556	8	ns	0.6993		E10.5 vs. E11.5	2.268	8	ns	0.4281
	E10.5 vs. E12.5	4.092	8	ns	0.0773		E10.5 vs. E12.5	7.221	8	**	0.0041
	E11.5 vs. E12.5	5.648	8	*	0.0168		E11.5 vs. E12.5	9.489	8	***	0.0007
	EdU+Sst+/Total						EdU+Sst+/Sst+
	Tukey's multiple comparisons test	q	DF	Summary	Adjusted P Value		Tukey's multiple comparisons test	q	DF	Summary	Adjusted P Value
	E9.5 vs. E10.5	2.446	8	ns	0.3697		E9.5 vs. E10.5	13.61	8	****	<0.0001
	E9.5 vs. E11.5	9.115	8	***	0.0009		E9.5 vs. E11.5	21.39	8	****	<0.0001
	E9.5 vs. E12.5	0.4733	8	ns	0.9861		E9.5 vs. E12.5	1.985	8	ns	0.5309
	E10.5 vs. E11.5	6.669	8	**	0.0066		E10.5 vs. E11.5	7.788	8	**	0.0025
	E10.5 vs. E12.5	2.92	8	ns	0.2428		E10.5 vs. E12.5	15.59	8	****	<0.0001
	E11.5 vs. E12.5	9.589	8	***	0.0006		E11.5 vs. E12.5	23.38	8	****	<0.0001

### Sheet: Table S5
	Pairwise comparisons for Fig. 5D						Pairwise comparisons for Fig. 5E
	EdU+NF200+/Total						EdU+NF200+/NF200+
	Tukey's multiple comparisons test	q	DF	Summary	Adjusted P Value		Tukey's multiple comparisons test	q	DF	Summary	Adjusted P Value
	E9.5 vs. E10.5	8.432	15	***	0.0002		E9.5 vs. E10.5	8.053	15	***	0.0004
	E9.5 vs. E11.5	2.834	15	ns	0.3103		E9.5 vs. E11.5	1.179	15	ns	0.9158
	E9.5 vs. E12.5	0.4619	15	ns	0.9973		E9.5 vs. E12.5	1.202	15	ns	0.9104
	E9.5 vs. E13.5	1.045	15	ns	0.9437		E9.5 vs. E13.5	3.61	15	ns	0.1306
	E10.5 vs. E11.5	6.515	15	**	0.0027		E10.5 vs. E11.5	7.885	15	***	0.0004
	E10.5 vs. E12.5	9.098	15	****	<0.0001		E10.5 vs. E12.5	10.48	15	****	<0.0001
	E10.5 vs. E13.5	9.55	15	****	<0.0001		E10.5 vs. E13.5	11.91	15	****	<0.0001
	E11.5 vs. E12.5	2.74	15	ns	0.3408		E11.5 vs. E12.5	2.75	15	ns	0.3373
	E11.5 vs. E13.5	4.003	15	ns	0.0801		E11.5 vs. E13.5	5.216	15	*	0.0159
	E12.5 vs. E13.5	1.631	15	ns	0.7766		E12.5 vs. E13.5	2.834	15	ns	0.3105
	EdU+Ntrk2+/Total						EdU+Ntrk2+/Ntrk2+
	Tukey's multiple comparisons test	q	DF	Summary	Adjusted P Value		Tukey's multiple comparisons test	q	DF	Summary	Adjusted P Value
	E9.5 vs. E10.5	2.783	8	ns	0.2752		E9.5 vs. E10.5	4.921	8	*	0.0339
	E9.5 vs. E11.5	3.156	8	ns	0.1944		E9.5 vs. E11.5	7.193	8	**	0.0042
	E9.5 vs. E12.5	4.259	8	ns	0.0655		E9.5 vs. E12.5	8.61	8	**	0.0013
	E10.5 vs. E11.5	5.939	8	*	0.0128		E10.5 vs. E11.5	12.11	8	***	0.0001
	E10.5 vs. E12.5	7.042	8	**	0.0047		E10.5 vs. E12.5	13.53	8	****	<0.0001
	E11.5 vs. E12.5	1.103	8	ns	0.8615		E11.5 vs. E12.5	1.417	8	ns	0.7528
	EdU+TRKC+/Total						EdU+TRKC+/TRKC+
	Tukey's multiple comparisons test	q	DF	Summary	Adjusted P Value		Tukey's multiple comparisons test	q	DF	Summary	Adjusted P Value
	E9.5 vs. E10.5	1.634	8	ns	0.6686		E9.5 vs. E10.5	1.595	8	ns	0.6841
	E9.5 vs. E11.5	3.166	8	ns	0.1925		E9.5 vs. E11.5	4.169	8	ns	0.0716
	E9.5 vs. E12.5	3.786	8	ns	0.1049		E9.5 vs. E12.5	5.231	8	*	0.0251
	E10.5 vs. E11.5	4.8	8	*	0.0382		E10.5 vs. E11.5	5.763	8	*	0.0151
	E10.5 vs. E12.5	5.42	8	*	0.0209		E10.5 vs. E12.5	6.826	8	**	0.0057
	E11.5 vs. E12.5	0.6205	8	ns	0.97		E11.5 vs. E12.5	1.063	8	ns	0.8737

### Sheet: Table S6
	Biological replicates for each condition (3 images/replicate)
		TRKA	NF200	IB4	CGRP	TRPV1	TH	Mrgprd	Sst	Ntrk2	TRKC
	E9.5	3	3	3	3	3	3	3	3	3	3
	E10.5	4	4	4	4	4	3	3	3	3	3
	E11.5	5	5	5	5	5	3	3	3	3	3
	E12.5	5	5	5	5	4	3	3	3	3	3
	E13.5	3	3	3	3	3	N/A	N/A	N/A	N/A	N/A
